# Squamous-state excursions activate APOBEC3A in cancer

**DOI:** 10.64898/2026.05.24.727500

**Authors:** Josefine Striepen, Alexandra Dananberg, Aušrinė Ruzgaitė, Alyssa Hurley, Eléonore Toufektchan, Ashley Nichols, Hannah Rosenberg, Cameron Cordero, Tony M. Mertz, Roshan Xavier Norman, Richard Koche, Steven A. Roberts, John Maciejowski

## Abstract

The cytidine deaminase APOBEC3A is a major endogenous mutagen in human cancer, yet is rarely captured in bulk tumor RNA or protein profiles despite the prominent mutational scars it leaves in cancer genomes. The origin of these episodic mutational bursts has remained unclear, with prevailing models emphasizing sustained inflammatory signaling. Here, we show that APOBEC3A is induced in a rare subpopulation of cancer cells engaging a transient squamous differentiation program, linking APOBEC3A mutagenesis to lineage-state plasticity rather than persistent inflammatory signaling. Across breast and lung cancer cell lines and patient tumors, keratinocyte differentiation markers, including the stress keratins KRT6A and KRT16, are the strongest correlates of endogenous APOBEC3A expression. These days-long squamous-state excursions explain how APOBEC3A can leave durable mutational scars while remaining largely invisible to bulk tumor RNA and protein profiling. APOBEC3A catalytic activity reinforces selected components of this program through uracil excision and JNK-AP-1 signaling. The squamous differentiation transcription factor ZNF750 promotes APOBEC3A induction during squamous-state engagement in breast and lung cancer models. In established human squamous tumors, however, ZNF750 loss-of-function is associated with elevated APOBEC3A expression and APOBEC mutagenesis, revealing lineage-context-dependent regulation. These findings identify a transient differentiation state as a mutagenic intermediate, coupling cell-state plasticity to cancer genome evolution.
