## Supplemental Table 2 for "Squamous-state excursions activate APOBEC3A in cancer"

### Sheet: metadata
Supplementary Table 2: Gene Ontology (Biological Process) enrichment analysis
Method: clusterProfiler enrichGO, overrepresentation analysis (hypergeometric test)
Input: 17 upregulated DEGs from BT-474 Halo-sort (padj < 0.05, log2FC > 1)
Background: 12,888 expressed genes (of 14,939 mapped, of 22,147 total)
Ontology: GO Biological Process
OrgDb: org.Hs.eg.db
Redundancy reduction: simplify(cutoff = 0.6, by = 'p.adjust', select_fun = min)
FDR correction: Benjamini-Hochberg
Total enriched terms: 76
Columns (from clusterProfiler output):
ID - Gene Ontology identifier
Description - GO term description
GeneRatio - ratio of input genes annotated to term
BgRatio - ratio of background genes annotated to term
pvalue - unadjusted p-value (hypergeometric test)
p.adjust - Benjamini-Hochberg adjusted p-value
qvalue - q-value
Count - number of input genes in term
FoldEnrichment - fold enrichment over background expectation
in_simplified_set - whether retained after simplify()
geneID - gene symbols in the overlap (slash-separated)

### Sheet: GO_BP_enrichment
ID	Description	GeneRatio	BgRatio	pvalue	p.adjust	qvalue	Count	FoldEnrichment	in_simplified_set	geneID
GO:0008544	epidermis development	10/16	313/12888	4.35737e-13	2.18304e-10	1.37601e-10	10	25.7348	TRUE	KRT1/KRT16/KRT10/CASP14/SPRR1B/CDKN1A/S100A7/KRT9/KRTDAP/KRT6A
GO:0030216	keratinocyte differentiation	8/16	131/12888	1.10394e-12	2.76536e-10	1.74306e-10	8	49.1908	TRUE	KRT1/KRT16/KRT10/CASP14/SPRR1B/CDKN1A/S100A7/KRT6A
GO:0043588	skin development	9/16	262/12888	5.22566e-12	8.72684e-10	5.50069e-10	9	27.6698	FALSE	KRT1/KRT16/KRT10/CASP14/SPRR1B/CDKN1A/S100A7/KRT9/KRT6A
GO:0009913	epidermal cell differentiation	8/16	191/12888	2.33692e-11	2.927e-09	1.84494e-09	8	33.7382	FALSE	KRT1/KRT16/KRT10/CASP14/SPRR1B/CDKN1A/S100A7/KRT6A
GO:0045109	intermediate filament organization	5/16	48/12888	2.4499e-09	2.04567e-07	1.28942e-07	5	83.9062	TRUE	KRT1/KRT16/KRT10/KRT9/KRT6A
GO:0031424	keratinization	5/16	48/12888	2.4499e-09	2.04567e-07	1.28942e-07	5	83.9062	FALSE	KRT1/KRT16/CASP14/SPRR1B/KRT6A
GO:0018149	peptide cross-linking	4/16	17/12888	3.73345e-09	2.67208e-07	1.68426e-07	4	189.529	TRUE	KRT1/PI3/KRT10/SPRR1B
GO:0006959	humoral immune response	6/16	131/12888	7.24186e-09	4.53522e-07	2.85863e-07	6	36.8931	TRUE	KRT1/S100A9/PI3/S100A7/KRT6A/CCL5
GO:0045103	intermediate filament-based process	5/16	68/12888	1.47031e-08	7.36628e-07	4.6431e-07	5	59.2279	TRUE	KRT1/KRT16/KRT10/KRT9/KRT6A
GO:0045104	intermediate filament cytoskeleton organization	5/16	67/12888	1.36318e-08	7.36628e-07	4.6431e-07	5	60.1119	FALSE	KRT1/KRT16/KRT10/KRT9/KRT6A
GO:0019730	antimicrobial humoral response	5/16	70/12888	1.70468e-08	7.76406e-07	4.89383e-07	5	57.5357	FALSE	S100A9/PI3/S100A7/KRT6A/CCL5
GO:0061844	antimicrobial humoral immune response mediated by antimicrobial peptide	4/16	46/12888	2.50506e-07	1.04586e-05	6.59225e-06	4	70.0435	FALSE	S100A9/S100A7/KRT6A/CCL5
GO:0002544	chronic inflammatory response	3/16	14/12888	5.6672e-07	2.18405e-05	1.37665e-05	3	172.607	TRUE	S100A9/CCL5/S100A8
GO:0071621	granulocyte chemotaxis	4/16	78/12888	2.138e-06	7.65098e-05	4.82255e-05	4	41.3077	TRUE	S100A9/S100A7/CCL5/S100A8
GO:0097530	granulocyte migration	4/16	95/12888	4.71141e-06	0.000157361	9.91876e-05	4	33.9158	FALSE	S100A9/S100A7/CCL5/S100A8
GO:0097529	myeloid leukocyte migration	4/16	152/12888	3.03111e-05	0.000893287	0.000563055	4	21.1974	FALSE	S100A9/S100A7/CCL5/S100A8
GO:0030595	leukocyte chemotaxis	4/16	150/12888	2.87747e-05	0.000893287	0.000563055	4	21.48	FALSE	S100A9/S100A7/CCL5/S100A8
GO:0042742	defense response to bacterium	4/16	184/12888	6.39894e-05	0.00170472	0.00107452	4	17.5109	FALSE	S100A9/PI3/KRT6A/S100A8
GO:0010820	positive regulation of T cell chemotaxis	2/16	10/12888	6.46501e-05	0.00170472	0.00107452	2	161.1	FALSE	S100A7/CCL5
GO:0010819	regulation of T cell chemotaxis	2/16	11/12888	7.89596e-05	0.00188375	0.00118736	2	146.455	FALSE	S100A7/CCL5
GO:0002523	leukocyte migration involved in inflammatory response	2/16	11/12888	7.89596e-05	0.00188375	0.00118736	2	146.455	FALSE	S100A9/S100A8
GO:0140131	positive regulation of lymphocyte chemotaxis	2/16	12/12888	9.46829e-05	0.00215619	0.00135908	2	134.25	FALSE	S100A7/CCL5
GO:0060326	cell chemotaxis	4/16	210/12888	0.00010691	0.00232878	0.00146787	4	15.3429	FALSE	S100A9/S100A7/CCL5/S100A8
GO:0051290	protein heterotetramerization	2/16	14/12888	0.000130359	0.00272124	0.00171525	2	115.071	TRUE	KRT1/KRT10
GO:0009617	response to bacterium	5/16	448/12888	0.000157769	0.00316168	0.00199287	5	8.98996	FALSE	S100A9/PI3/S100A7/KRT6A/S100A8
GO:0043068	positive regulation of programmed cell death	5/16	458/12888	0.000174991	0.00324706	0.00204668	5	8.79367	TRUE	S100A9/CASP14/CDKN1A/CCL5/S100A8
GO:1901623	regulation of lymphocyte chemotaxis	2/16	16/12888	0.000171653	0.00324706	0.00204668	2	100.688	FALSE	S100A7/CCL5
GO:0010818	T cell chemotaxis	2/16	17/12888	0.000194399	0.00335841	0.00211687	2	94.7647	FALSE	S100A7/CCL5
GO:0090026	positive regulation of monocyte chemotaxis	2/16	17/12888	0.000194399	0.00335841	0.00211687	2	94.7647	FALSE	S100A7/CCL5
GO:0050900	leukocyte migration	4/16	262/12888	0.000250538	0.00404901	0.00255217	4	12.2977	FALSE	S100A9/S100A7/CCL5/S100A8
GO:0018198	peptidyl-cysteine modification	2/16	19/12888	0.000244074	0.00404901	0.00255217	2	84.7895	FALSE	S100A9/S100A8
GO:0050727	regulation of inflammatory response	4/16	277/12888	0.000309908	0.00485199	0.0030583	4	11.6318	TRUE	KRT1/S100A9/CCL5/S100A8
GO:0050729	positive regulation of inflammatory response	3/16	112/12888	0.000329466	0.00485478	0.00306006	3	21.5759	FALSE	S100A9/CCL5/S100A8
GO:0090025	regulation of monocyte chemotaxis	2/16	22/12888	0.000328999	0.00485478	0.00306006	2	73.2273	FALSE	S100A7/CCL5
GO:0048247	lymphocyte chemotaxis	2/16	27/12888	0.000498101	0.00673815	0.00424718	2	59.6667	FALSE	S100A7/CCL5
GO:0051291	protein heterooligomerization	2/16	27/12888	0.000498101	0.00673815	0.00424718	2	59.6667	FALSE	KRT1/KRT10
GO:0006935	chemotaxis	4/16	316/12888	0.000511077	0.00673815	0.00424718	4	10.1962	FALSE	S100A9/S100A7/CCL5/S100A8
GO:0042330	taxis	4/16	316/12888	0.000511077	0.00673815	0.00424718	4	10.1962	FALSE	S100A9/S100A7/CCL5/S100A8
GO:2000406	positive regulation of T cell migration	2/16	29/12888	0.000575317	0.00739061	0.00465844	2	55.5517	FALSE	S100A7/CCL5
GO:0050832	defense response to fungus	2/16	31/12888	0.000657969	0.0076661	0.00483209	2	51.9677	FALSE	S100A9/S100A8
GO:0034121	regulation of toll-like receptor signaling pathway	2/16	31/12888	0.000657969	0.0076661	0.00483209	2	51.9677	TRUE	S100A9/S100A8
GO:0014002	astrocyte development	2/16	31/12888	0.000657969	0.0076661	0.00483209	2	51.9677	TRUE	S100A9/S100A8
GO:0002548	monocyte chemotaxis	2/16	30/12888	0.000615965	0.0076661	0.00483209	2	53.7	FALSE	S100A7/CCL5
GO:2000403	positive regulation of lymphocyte migration	2/16	33/12888	0.000746032	0.00830583	0.00523532	2	48.8182	FALSE	S100A7/CCL5
GO:0061436	establishment of skin barrier	2/16	33/12888	0.000746032	0.00830583	0.00523532	2	48.8182	FALSE	KRT1/KRT16
GO:2000404	regulation of T cell migration	2/16	39/12888	0.00104245	0.0111121	0.00700416	2	41.3077	FALSE	S100A7/CCL5
GO:0071622	regulation of granulocyte chemotaxis	2/16	39/12888	0.00104245	0.0111121	0.00700416	2	41.3077	FALSE	S100A7/CCL5
GO:0009620	response to fungus	2/16	40/12888	0.00109652	0.011445	0.00721397	2	40.275	FALSE	S100A9/S100A8
GO:0045071	negative regulation of viral genome replication	2/16	43/12888	0.00126668	0.0129512	0.00816338	2	37.4651	TRUE	APOBEC3A/CCL5
GO:0043542	endothelial cell migration	3/16	191/12888	0.00155638	0.0155949	0.00982975	3	12.6518	TRUE	S100A9/S100A7/S100A8
GO:0002009	morphogenesis of an epithelium	4/16	429/12888	0.00160228	0.0157401	0.00992126	4	7.51049	TRUE	KRT16/KRT10/KRT9/KRT6A
GO:2000401	regulation of lymphocyte migration	2/16	51/12888	0.00177819	0.0171321	0.0107987	2	31.5882	FALSE	S100A7/CCL5
GO:0072678	T cell migration	2/16	52/12888	0.00184798	0.0171533	0.010812	2	30.9808	FALSE	S100A7/CCL5
GO:0043065	positive regulation of apoptotic process	4/16	446/12888	0.00184886	0.0171533	0.010812	4	7.22422	FALSE	S100A9/CASP14/CCL5/S100A8
GO:0030593	neutrophil chemotaxis	2/16	53/12888	0.00191906	0.0174809	0.0110185	2	30.3962	FALSE	S100A9/S100A8
GO:2001244	positive regulation of intrinsic apoptotic signaling pathway	2/16	57/12888	0.00221623	0.0198274	0.0124975	2	28.2632	TRUE	S100A9/S100A8
GO:0048525	negative regulation of viral process	2/16	64/12888	0.00278532	0.0244815	0.0154311	2	25.1719	FALSE	APOBEC3A/CCL5
GO:0002224	toll-like receptor signaling pathway	2/16	65/12888	0.00287166	0.0248052	0.0156352	2	24.7846	FALSE	S100A9/S100A8
GO:1990266	neutrophil migration	2/16	68/12888	0.00313821	0.0266482	0.0167968	2	23.6912	FALSE	S100A9/S100A8
GO:0045069	regulation of viral genome replication	2/16	70/12888	0.00332213	0.0272851	0.0171983	2	23.0143	FALSE	APOBEC3A/CCL5
GO:0048708	astrocyte differentiation	2/16	70/12888	0.00332213	0.0272851	0.0171983	2	23.0143	FALSE	S100A9/S100A8
GO:0002690	positive regulation of leukocyte chemotaxis	2/16	71/12888	0.00341596	0.0276031	0.0173988	2	22.6901	FALSE	S100A7/CCL5
GO:0072676	lymphocyte migration	2/16	74/12888	0.00370483	0.0294622	0.0185706	2	21.7703	FALSE	S100A7/CCL5
GO:0071677	positive regulation of mononuclear cell migration	2/16	75/12888	0.00380359	0.0297749	0.0187677	2	21.48	FALSE	S100A7/CCL5
GO:0097193	intrinsic apoptotic signaling pathway	3/16	282/12888	0.0046989	0.0360352	0.0227136	3	8.56915	TRUE	S100A9/CDKN1A/S100A8
GO:0051262	protein tetramerization	2/16	84/12888	0.00474715	0.0360352	0.0227136	2	19.1786	FALSE	KRT1/KRT10
GO:0002688	regulation of leukocyte chemotaxis	2/16	87/12888	0.00508337	0.0380115	0.0239593	2	18.5172	FALSE	S100A7/CCL5
GO:0007159	leukocyte cell-cell adhesion	3/16	302/12888	0.00568833	0.0419096	0.0264164	3	8.00166	TRUE	S100A9/CCL5/S100A8
GO:0050671	positive regulation of lymphocyte proliferation	2/16	95/12888	0.0060322	0.043799	0.0276073	2	16.9579	TRUE	CDKN1A/CCL5
GO:0032946	positive regulation of mononuclear cell proliferation	2/16	97/12888	0.00628116	0.044322	0.027937	2	16.6082	FALSE	CDKN1A/CCL5
GO:0019079	viral genome replication	2/16	97/12888	0.00628116	0.044322	0.027937	2	16.6082	FALSE	APOBEC3A/CCL5
GO:1903900	regulation of viral life cycle	2/16	99/12888	0.00653478	0.0454712	0.0286613	2	16.2727	FALSE	APOBEC3A/CCL5
GO:0050921	positive regulation of chemotaxis	2/16	103/12888	0.0070559	0.0484247	0.030523	2	15.6408	FALSE	S100A7/CCL5
GO:0045089	positive regulation of innate immune response	3/16	331/12888	0.00733276	0.0496447	0.031292	3	7.3006	TRUE	S100A9/CCL5/S100A8
GO:0070665	positive regulation of leukocyte proliferation	2/16	106/12888	0.00745881	0.0498248	0.0314055	2	15.1981	FALSE	CDKN1A/CCL5
GO:0001558	regulation of cell growth	3/16	335/12888	0.0075796	0.0499655	0.0314942	3	7.21343	TRUE	S100A9/CDKN1A/S100A8
