## Supplemental Table 6 for "Squamous-state excursions activate APOBEC3A in cancer"

### Sheet: metadata
Supplementary Table 6: Guide RNA and shRNA sequences
CRISPR guide RNAs and shRNA sequences used in this study.
All sequences are listed 5' to 3'.
Reagent types:
CRISPR KO - CRISPR-Cas9 knockout and knockdown guide RNA
CRISPR-ON (CRISPRa) - CRISPR activation guide RNA
shRNA - short hairpin RNA for knockdown
siRNA- small interfering RNA for Knockdown

### Sheet: guide_rna_shrna
target_gene	reagent_type	reagent_ID	sequence_5to3	application	cell_line	reference
APOBEC3A	CRISPR KO	sgA3A.g1	GCTGTCCACAGACACTTGA	APOBEC3A knockout	PC-9, BT474, MDA-MB-453
APOBEC3A	CRISPR KO	sgA3A.g2	ACCTACCTGTGCTACGAAG	APOBEC3A knockout	PC-9, BT474, MDA-MB-453
APOBEC3A	CRISPR-ON (CRISPRa)	A3A_sg28	AATAATTGTAAACTAGAGGG	APOBEC3A activation time course	PC-9
APOBEC3A	shRNA	sh-A3A	GCCCAGACACTTGATGGATCC	APOBEC3A knockdown	NCI-H2347
APOBEC3B	CRISPR KO	sgA3B.g1	GAGCCCTCCCGGGAGTCCT	APOBEC3B knockout	BT474, MDA-MB-453
APOBEC3B	CRISPR KO	sgA3B.g2	GGGTGCTCAGACAGGAATT	APOBEC3B knockout	BT474, MDA-MB-453
ZNF750	shRNA	VB260320-1558bnp	GAAAGCCCTTCAAGTATAAAT	ZNF750 knockdown	PC-9
Non-targeting control	shRNA (scramble)	VB010000-9915mkr	GTCGGCTTACGGCGGTGATTT	Negative control	PC-9, BT474
Non-targeting control	shRNA (scramble)	sh-CTRL	CCTAAGGTTAAGTCGCCCTCG	Negative control	PC-9
Non-targeting control	CRISPR-ON (sgNT)	sgCTRL	GTATTACTGATATTGGTGGG	Negative control	PC-9	Optimized sgRNA design to maximize activity and minimize off-target effects of CRISPR-Cas9. Doench JG, Fusi N, Sullender M, Hegde M, Vaimberg EW, Donovan KF, Smith I, Tothova Z, Wilen C, Orchard R, Virgin HW, Listgarten J, Root DE. Nat Biotechnol. 2016 Jan 18. doi: 10.1038/nbt.3437. 10.1038/nbt.3437 PubMed 26780180
ZNF750	siRNA	s36269	N/A	ZNF750 knockdown	BT-474
ZNF750	CRISPR KO	ZNF750_1	TTCGGACCCCAACAGAAAAC	ZNF750 depletion	PC-9, BT-474- NCI-H2347, MDA-MB-453
ZNF750	CRISPR KO	ZNF750_2	CGGCGAAGCCAGCCTCTTCC	ZNF750 depletion	PC-9, BT-474- NCI-H2347, MDA-MB-453
ZNF750	CRISPR KO	ZNF750_3	GGAGGCTCCAGACGCATGCG	ZNF750 depletion	PC-9, BT-474- NCI-H2347, MDA-MB-453
ZNF750	CRISPR KO	ZNF750_A	GTCGGCGAGCACAGACTCAA	ZNF750 depletion	PC-9, BT-474- NCI-H2347, MDA-MB-453
ZNF750	CRISPR KO	ZNF750_B	AAAAGTGAGGCGGGTACTCT	ZNF750 depletion	PC-9, BT-474- NCI-H2347, MDA-MB-453
ZNF750	CRISPR KO	ZNF750_C	TGCAAGCCCGGGGAACCCAC	ZNF750 depletion	PC-9, BT-474- NCI-H2347, MDA-MB-453
ZNF750	CRISPR KO	ZNF750_D	CGTGTCTTTCCACACCAAGT	ZNF750 depletion	PC-9, BT-474- NCI-H2347, MDA-MB-453
GRHL3	siRNA	s33753 (#1)	N/A	GRHL3 knockdown	BT474
GRHL3	siRNA	s33754 (#2)	N/A	GRHL3 knockdown	BT474
UNG2	shRNA	sh-UNG2	ATCCTGGCCATGGAGATTTAT	UNG2 knockdown	PC-9
