## Supplemental Table 7 for "Squamous-state excursions activate APOBEC3A in cancer"

### Sheet: metadata
Supplementary Table 7: Antibodies
Primary and secondary antibodies used in this study.

### Sheet: antibodies
antigen	host_species	clone	vendor	catalog_number	dilution	application
APOBEC3A	Mouse	01D05	Sigma Aldrich	MABF3363	1:500	Western blot
APOBEC3A/B/G	Mouse	04A04	Sigma Aldrich	MABF3373	1:1,000	Western blot
APOBEC3B	Rabbit	EPR18138	Abcam	ab184990	1:500	Western blot
Halo-tag	Mouse	N/A	Promega	G921A	1:1,000	Western blot
IFIT1	Rabbit	Polyclonal	Abcam	ab236256	1:1,000	Western blot
cJUN	Mouse	1G6B11	Proteintech	66313-1-Ig	1:1,000	Western blot
phospho-cJUN (Ser73)	Rabbit	4A18	Proteintech	80086-1-RR	1:1,000	Western blot
488-conjugated Phospho-cJUN (Ser73)	Rabbit	4A18	Proteintech	CL488-80086	0.5 µg/million cells	FACS
JUNB	Rabbit	C37F9	Cell Signaling Technology	3753	1:1,000	Western blot
KRT10	Rabbit	EP1607IHCY	Abcam	ab76318	1:1,000	Western blot
LSD1	Rabbit	C69G12	Cell Signaling Technology	2184	1:1,000	Western blot
NF-kappaB p65	Rabbit	D14E12	Cell Signaling Technology	8242	1:1,000	Western blot
SPRR1B	Rabbit	Polyclonal	Sigma Aldrich	SAB1301567	1:500	Western blot
ZNF750	Rabbit	Polyclonal	Sigma Aldrich	HPA023012	1:500	Western blot
beta-actin	Rabbit	Polyclonal	Abcam	ab8227	1:1,000	Western blot (loading control)
Tubulin	Mouse	DM1A	Abcam	ab7291	1:1,000	Western blot (loading control)
Vinculin	Rabbit	EPR8185	Abcam	ab129002	1:10,000	Western blot (loading control)
anti Rabbit IgG (H+L) HRP	Goat	Polyclonal	Thermo Scientific	31462	1:10,000	Western blot (sencondary antibody)
anti Mouse IgG (H+L) HRP	Goat	Polyclonal	Thermo Scientific	31432	1:10,000	Western blot (sencondary antibody)
