## Supplemental Table 8 for "Squamous-state excursions activate APOBEC3A in cancer"

### Sheet: metadata
Supplementary Table 8: Primer sequences
RT-qPCR primers used in this study.
All primers are listed 5' to 3'.
Reference gene used for normalization: ACTB, HPRT1

### Sheet: primers
target_gene	forward_primer_5to3	reverse_primer_5to3	application	reference	lab indetifier
APOBEC3A	GAGAAGGGACAAGCACATGG	TGGATCCATCAAGTGTCTGG	RT-qPCR	Petljak M. et. al. 2022; PMID: 35859169
APOBEC3B	GACCCTTTGGTCCTTCGAC	GCACAGCCCCAGGAGAAG	RT-qPCR	Petljak M. et. al. 2022; PMID: 35859169
APOBEC3C	AGCGCTTCAGAAAAGAGTGG	AAGTTTCGTTCCGATCGTTG	RT-qPCR	Petljak M. et. al. 2022; PMID: 35859169
APOBEC3D	ACCCAAACGTCAGTCGAATC	CACATTTCTGCGTGGTTCTC	RT-qPCR	Petljak M. et. al. 2022; PMID: 35859169
APOBEC3F	CCGTTTGGACGCAAAGAT	CCAGGTGATCTGGAAACACTT	RT-qPCR	Petljak M. et. al. 2022; PMID: 35859169
APOBEC3G	CCGAGGACCCGAAGGTTAC	TCCAACAGTGCTGAAATTCG	RT-qPCR	Petljak M. et. al. 2022; PMID: 35859169
APOBEC3H	AGCTGTGGCCAGAAGCAC	CGGAATGTTTCGGCTGTT	RT-qPCR	Petljak M. et. al. 2022; PMID: 35859169
CDKN1A	AGGGGACAGCAGAGGAAG	GCGTTTGGAGTGGTAGAAATCTG	RT-qPCR	Kim M. et. al. 2013; PMID: 23329847
ERBB2	CTGAGGTGGGAGACTTGC	ACTCGATGCTTGCTACTGCA	RT-qPCR	Hoffmann M. et. al. 2018; PMID: 29044505
GRHL3	ACTGTGGAGCACATTGAGGAGG	CTGTGCTCAGACAGTTTACGCC	RT-qPCR	Smith N. J. et. al. 2025; PMID: 39548236
Halo-tag	CGAGCGCATGCACTACGTCGAT	CGGCCGCAAGCTGATCATCGAT	RT-qPCR	This study
IFIT1	AAGGCAGGCTGTCCGCTTA	TCCTGTCCTTCATCCTGAAGCT	RT-qPCR	Diner B. A. et. al. 2015; PMID: 25693804
IFNB1	ATGACCAACAAGTGTCTCCTCC	GGAATCCAAGCAAGTTGTAGCTC	RT-qPCR	Srinivas N. et. al, 2023; PMID: 37071208
IVL	GGTCCAAGACATTCAACCAGCC	TCTGGACACTGCGGGTGGTTAT	RT-qPCR	This study
JUNB	CCAGTCCTTCCACCTCGACGTTTACAAG	GACTAAGTGCGTGTTTCTTTTCCACAGTAC	RT-qPCR	Igaz P. et. al, 1998; PMID: 9591138
KRT1	CGGAACTGAAGAACATGCAG	CATATAAGCACCATCCACATCC	RT-qPCR	Aldehlawi H. et. al. 2020; PMID: 32179842
KRT6A	AATCGATCCCACCATCCAGC	CTCCAGGTTCTGCCTCACAG	RT-qPCR	Che D. et. al. 2021; PMID: 34235156
KRT10	CCTGCTTCAGATCGACAATGCC	ATCTCCAGGTCAGCCTTGGTCA	RT-qPCR	Smith N. J. et. al. 2024; PMID: 38496447
KRT16	TGAGATGGAGCAGCAGAG	GACGAGGAGGAGGTGAAG	RT-qPCR	Evastafieva A. G. et. al. 2018; PMID: 29420561
S100A8	TATCAGGAAAAAGGGTGCAGACG	TGCCACGCCCATCTTTATCA	RT-qPCR	Li J. et. al. 2022; PMID: 35304461
S100A9	CGGCTTTGACAGAGTGCAAG	GCCCCAGCTTCACAGAGTAT	RT-qPCR	Li J. et. al. 2022; PMID: 35304461
SPRR1B	GGCCACCAGATGCTGAATCC	GCTCTGGTACTAAGACCTTCAGC	RT-qPCR	Hao S. et. al. 2024; PMID: 38333021
ZNF750	TAAGCCTCAATGTTGTGAAC	CTGATTTCTTGGAGAGGTTG	RT-qPCR	Hazawa M. et. al. 2018; PMID: 29217659
ACTB	ATCTGGCACCACACCTTCTAC	CAGCCAGGTCCAGACGCAGG	RT-qPCR (reference gene)	Nichols A. et. al. 2025; PMID: 40614723
HPRT1	TGACCTTGATTTATTTTGCATACC	CGAGCAAGACGTTCAGTCCT	RT-qPCR (reference gene)	Ahmed N. et. al. 2016; PMID: PMID: 27483364
2xHA-Halo-A3A (1)	GGACCTGATCGGCAGCGAGA	AGCAGTCCTACAAGCAACCCCCT	PCR	This study	F=AD387; R=AD382
2xHA-Halo-A3A (2)	CAGGACCCTAACAGAGAGCAC	CGAGTAGACCTGGGCATGAA	PCR	This study	F=AD388; R=AD391
